# Evolutionarily conserved transcriptional regulators control monoaminergic neuron development

**DOI:** 10.1101/2025.10.29.685200

**Authors:** Clifton Lewis, Matthew Goulty, Aniela Wroblewska, Nicola Croxall, David Onion, Sue Robinson, Robert P. Zinzen, Jordi Solana, Charlambos P. Kyriacou, Ezio Rosato, Roberto Feuda

**Affiliations:** Neurogenetics Group, Division of Genetics and Genome Biology, School of Biology and Biomedical Sciences, College of Life Sciences, University of Leicester, Leicester LE1 7RH, UK; Centre for Chromosome Biology, Biomedical Sciences Building, University of Galway, Galway, H91 W2TY, Ireland; The Francis Crick Institute, London, UK; Faculty of Medicine & Health Sciences, Queen’s Medical Centre, Nottingham NG7 2UH, UK; Division of Molecular and Cell Biology, College of Life Sciences, University of Leicester, Leicester LE1 7RH, UK; Systems Biology Imaging Technology Platform, Max Delbrück Centre for Molecular Medicine (MDC-BIMSB), Berlin, Germany; Living Systems Institute, University of Exeter, Exeter, UK; Department of Biosciences, University of Exeter, Exeter, UK; Department of Biology, Geology and Environmental Science, University of Bologna, Bologna, Italy

## Abstract

To what extent conserved developmental programs specify homologous cell types is a central question in biology. Here, we address this by focusing on reconstructing monoaminergic neuron development in *Drosophila melanogaster* embryo using time- resolved single-cell genomics, spatial transcript mapping with hybridisation chain reaction, and targeted metabolomics. We uncover a regulatory landscape in which specific transcription factors are activated before biosynthetic enzymes, establishing a prospective temporal architecture for monoaminergic fate specification. Comparative analyses of developmental single-cell atlases from zebrafish and sea urchin indicate that components of this machinery are conserved across ∼550 million years of bilaterian evolution with orthologous transcription factors showing similar temporal dynamics. Together, these findings point to a putatively conserved regulatory core that interfaces with other context-dependent transcription factors; this interplay accommodates monoaminergic multifunction and subtype diversity across distinct neuroanatomies.
