## Supplementary material for "Evolutionarily conserved transcriptional regulators control monoaminergic neuron development": Table S1.

### Sheet: hrs_00_03_Annotation
hrs_00_03 - Integrated - Developmental Ontogeny Annotation
cluster	term	corrected.pval	significant
0	maternal	0	TRUE
1	maternal	0	TRUE
2	maternal	0	TRUE
3	maternal	0	TRUE
4	maternal	0	TRUE
5	maternal	0	TRUE
6	maternal	0	TRUE
7	maternal	0	TRUE
8	maternal	3.34262e-235	TRUE
9	maternal	0	TRUE
10	maternal	0	TRUE
11	maternal	0	TRUE
12	maternal	0	TRUE
13	maternal	0	TRUE
14	maternal	0	TRUE
15	maternal	0	TRUE
16	maternal	8.31579e-178	TRUE
17	maternal	0	TRUE
18	maternal	0	TRUE
19	maternal	0	TRUE
20	maternal	0	TRUE
21	maternal	0	TRUE
22	maternal	0	TRUE
23	maternal	0	TRUE
24	maternal	0	TRUE
25	maternal	0	TRUE
26	maternal	0	TRUE
27	maternal	0	TRUE
28	maternal	0	TRUE
29	maternal	0	TRUE
30	maternal	0	TRUE
31	maternal	0	TRUE
32	maternal	0	TRUE

### Sheet: hrs_02_05_Annotation
hrs_02_05 - Integrated - Developmental Ontogeny Annotation
cluster	term	corrected.pval	significant
0	maternal	1.18678e-287	TRUE
1	maternal	5.76244e-268	TRUE
2	maternal	0	TRUE
3	cellular blastoderm	7.00799e-197	TRUE
4	maternal	7.15011e-268	TRUE
5	maternal	2.75854e-88	TRUE
6	cellular blastoderm	4.5579e-142	TRUE
7	cellular blastoderm	1.17598e-135	TRUE
8	maternal	0	TRUE
9	cellular blastoderm	3.19616e-103	TRUE
10	maternal	2.6299e-270	TRUE
11	cellular blastoderm	1.55592e-189	TRUE
12	maternal	6.12044e-93	TRUE
13	maternal	0	TRUE
14	maternal	3.67077e-257	TRUE
15	cellular blastoderm	6.73053e-88	TRUE
16	cellular blastoderm	6.77686e-110	TRUE
17	cellular blastoderm	3.34385e-91	TRUE
18	maternal	1.72021e-204	TRUE
19	cellular blastoderm	8.91473e-107	TRUE
20	maternal	0	TRUE
21	maternal	0	TRUE
22	cellular blastoderm	4.92594e-149	TRUE
23	amnioserosa	1.43439e-58	TRUE
24	cellular blastoderm	6.7147e-104	TRUE
25	cellular blastoderm	2.11833e-132	TRUE
26	maternal	1.54373e-166	TRUE
27	cellular blastoderm	1.17589e-118	TRUE
28	cellular blastoderm	4.57298e-170	TRUE
29	cellular blastoderm	2.09474e-81	TRUE
30	anlage in statu nascendi	3.54284e-55	TRUE
31	cellular blastoderm	6.17156e-78	TRUE
32	maternal	1.03196e-135	TRUE
33	cellular blastoderm	5.16906e-44	TRUE
34	cellular blastoderm	5.2286e-66	TRUE
35	cellular blastoderm	5.76579e-53	TRUE
36	cellular blastoderm	2.55275e-44	TRUE
37	cellular blastoderm	1.05167e-30	TRUE

### Sheet: hrs_05_08_Annotation
hrs_05-08 - Integrated - Developmental Ontogeny Annotation
cluster	term	corrected.pval	significant
0	anterior midgut primordium	2.08592e-181	TRUE
1	anterior midgut primordium	3.64876e-229	TRUE
2	brain primordium	6.57948e-102	TRUE
3	brain primordium	3.75836e-205	TRUE
4	brain primordium	5.83461e-179	TRUE
5	brain primordium	1.52126e-204	TRUE
6	brain primordium	8.76435e-255	TRUE
7	anterior midgut primordium	2.52806e-166	TRUE
8	brain primordium	1.61535e-94	TRUE
9	brain primordium	0	TRUE
10	amnioserosa	3.1064e-107	TRUE
11	brain primordium	3.27227e-110	TRUE
12	anterior midgut primordium	1.26558e-111	TRUE
13	anterior midgut primordium	0	TRUE
14	anterior midgut primordium	7.35145e-116	TRUE
15	anterior midgut primordium	5.0229e-185	TRUE
16	anterior midgut primordium	3.19586e-188	TRUE
17	anterior midgut primordium	2.66931e-99	TRUE
18	amnioserosa	1.63214e-80	TRUE
19	brain primordium	1.53142e-57	TRUE
20	brain primordium	4.88996e-187	TRUE
21	dorsal epidermis primordium	8.63654e-63	TRUE
22	brain primordium	3.13818e-38	TRUE
23	anterior midgut primordium	0	TRUE
24	dorsal epidermis primordium	5.32143e-46	TRUE
25	brain primordium	6.6676e-97	TRUE
26	dorsal epidermis primordium	1.24698e-69	TRUE
26	anterior midgut primordium	2.71075e-69	TRUE
27	anterior midgut primordium	1.34479e-151	TRUE
28	anterior midgut primordium	1.54513e-161	TRUE
29	amnioserosa	1.76071e-31	TRUE
30	amnioserosa	3.65549e-114	TRUE
31	anterior midgut primordium	2.12613e-54	TRUE
32	brain primordium	2.1941e-38	TRUE
33	anterior midgut primordium	4.08217e-37	TRUE

### Sheet: Sheet9
hrs_05-08 - Integrated - Developmental Ontogeny Annotation
cluster	term	corrected.pval	significant
0	brain primordium	1.34759e-122	TRUE
1	dorsal ectoderm primordium	1.50906e-80	TRUE
2	brain primordium	8.47247e-119	TRUE
3	brain primordium	1.26535e-90	TRUE
4	anterior endoderm primordium	2.62936e-109	TRUE
5	anterior endoderm primordium	1.03937e-246	TRUE
6	amnioserosa	8.4573e-109	TRUE
7	anterior endoderm primordium	7.88671e-85	TRUE
8	brain primordium	3.01101e-188	TRUE
9	brain primordium	1.19408e-57	TRUE
10	brain primordium	1.0427e-166	TRUE
11	anterior endoderm primordium	1.12249e-132	TRUE
12	anterior endoderm primordium	3.67847e-133	TRUE
13	brain primordium	1.53264e-169	TRUE
14	anterior endoderm primordium	6.03159e-233	TRUE
15	head mesoderm primordium	2.60663e-39	TRUE
16	anterior endoderm primordium	6.47362e-91	TRUE
17	brain primordium	7.68452e-99	TRUE
18	brain primordium	1.34842e-81	TRUE
19	anterior endoderm primordium	4.22599e-118	TRUE
20	anterior endoderm primordium	1.79133e-109	TRUE
21	anterior endoderm primordium	1.57617e-135	TRUE
22	brain primordium	1.12902e-30	TRUE
23	anterior endoderm primordium	5.87478e-212	TRUE
24	dorsal ectoderm primordium	8.43671e-50	TRUE
25	anterior endoderm primordium	2.1273e-57	TRUE
26	dorsal ectoderm primordium	5.67442e-70	TRUE
27	amnioserosa	1.0579e-151	TRUE
28	brain primordium	1.96667e-26	TRUE
29	brain primordium	8.33658e-163	TRUE
30	anterior endoderm primordium	2.7223e-59	TRUE
31	amnioserosa	9.30599e-32	TRUE
32	anterior endoderm primordium	5.88885e-115	TRUE
33	brain primordium	5.3476e-78	TRUE
34	amnioserosa	5.34328e-103	TRUE
35	brain primordium	1.33919e-28	TRUE
36	dorsal ectoderm primordium	3.95456e-41	TRUE
37	germ cell	4.05038e-71	TRUE

### Sheet: hrs_06_10_Annotation
hrs_06-10 - Integrated - Developmental Ontogeny Annotation
cluster	term	corrected.pval	significant
0	anterior midgut primordium	2.68602e-267	TRUE
1	brain primordium	0	TRUE
2	anterior midgut primordium	5.17439e-292	TRUE
3	anterior midgut primordium	8.02017e-237	TRUE
4	amnioserosa	4.00051e-126	TRUE
5	brain primordium	6.3252e-87	TRUE
6	brain primordium	3.9596e-248	TRUE
7	brain primordium	0	TRUE
8	brain primordium	1.15237e-187	TRUE
9	anterior midgut primordium	5.90226e-124	TRUE
10	brain primordium	1.56018e-98	TRUE
11	brain primordium	7.1661e-109	TRUE
12	anterior midgut primordium	0	TRUE
13	brain primordium	1.3657e-49	TRUE
14	anterior midgut primordium	0	TRUE
15	anterior midgut primordium	3.56149e-124	TRUE
16	anterior midgut primordium	0	TRUE
17	anterior midgut primordium	8.0419e-115	TRUE
18	anterior midgut primordium	0	TRUE
19	anterior midgut primordium	3.83209e-126	TRUE
20	brain primordium	1.14559e-201	TRUE
21	brain primordium	3.68495e-95	TRUE
22	anterior midgut primordium	5.51132e-232	TRUE
23	anterior midgut primordium	1.46582e-174	TRUE
24	brain primordium	2.57804e-261	TRUE
25	brain primordium	5.7162e-113	TRUE
26	anterior midgut primordium	5.08519e-158	TRUE
27	anterior midgut primordium	1.1959e-89	TRUE
28	anterior midgut primordium	0	TRUE
29	brain primordium	2.83847e-266	TRUE
30	anterior midgut primordium	7.96573e-67	TRUE
31	anterior midgut primordium	2.05922e-50	TRUE
32	anterior midgut primordium	2.07896e-223	TRUE
33	anterior midgut primordium	3.65957e-47	TRUE
34	anterior midgut primordium	1.06498e-201	TRUE
35	brain primordium	0	TRUE
36	amnioserosa	1.17684e-114	TRUE
37	amnioserosa	1.78222e-105	TRUE
38	brain primordium	7.28618e-56	TRUE
39	anterior midgut primordium	3.51074e-60	TRUE
40	anterior midgut primordium	1.00135e-83	TRUE
41	brain primordium	1.22709e-24	TRUE
42	brain primordium	9.85731e-40	TRUE
43	gonad	2.43548e-19	TRUE
44	anterior midgut primordium	4.52739e-48	TRUE

### Sheet: hrs_09_13_Annotation
hrs_09-13 - Integrated - Developmental Ontogeny Annotation
cluster	term	corrected.pval	significant
0	brain primordium	0	TRUE
1	brain primordium	1.44415e-236	TRUE
2	amnioserosa	1.28113e-98	TRUE
3	anterior midgut primordium	1.6089e-302	TRUE
4	embryonic dorsal epidermis	7.48045e-91	TRUE
5	anterior midgut primordium	1.82589e-104	TRUE
6	anterior midgut primordium	0	TRUE
7	amnioserosa	1.84733e-62	TRUE
8	anterior midgut primordium	0	TRUE
9	anterior midgut primordium	8.95061e-130	TRUE
10	anterior midgut primordium	5.03572e-233	TRUE
11	brain primordium	1.70407e-227	TRUE
12	anterior midgut primordium	1.93313e-107	TRUE
13	anterior midgut primordium	1.64728e-20	TRUE
14	anterior midgut primordium	2.98572e-151	TRUE
15	anterior midgut primordium	0	TRUE
16	anterior midgut primordium	1.28146e-76	TRUE
17	brain primordium	2.89676e-88	TRUE
18	anterior midgut primordium	2.36551e-85	TRUE
19	brain primordium	9.65615e-95	TRUE
20	anterior midgut primordium	7.40229e-108	TRUE
21	anterior midgut primordium	1.19163e-82	TRUE
22	anterior midgut primordium	0	TRUE
23	brain primordium	6.32067e-212	TRUE
24	anterior midgut primordium	1.62052e-81	TRUE
25	anterior midgut primordium	3.66133e-133	TRUE
26	anterior midgut primordium	0	TRUE
27	anterior midgut primordium	0	TRUE
28	brain primordium	7.9927e-52	TRUE
29	anterior midgut primordium	2.77654e-128	TRUE
30	anterior midgut primordium	0	TRUE
31	anterior midgut primordium	1.80935e-58	TRUE
32	amnioserosa	2.29166e-08	TRUE

### Sheet: hrs_12_17_Annotation
hrs_12-17 - Integrated - Developmental Ontogeny Annotation
cluster	term	corrected.pval	significant
0	embryonic brain	0	TRUE
1	embryonic brain	2.5859e-61	TRUE
2	amnioserosa	8.09907e-73	TRUE
3	embryonic brain	4.37862e-258	TRUE
4	pharyngeal muscle	2.77053e-204	TRUE
5	embryonic brain	0	TRUE
6	embryonic brain	9.02836e-43	TRUE
7	embryonic brain	7.82717e-37	TRUE
8	embryonic brain	7.99754e-36	TRUE
9	embryonic midgut	2.00502e-269	TRUE
10	embryonic dorsal epidermis	1.53452e-72	TRUE
11	embryonic dorsal epidermis	1.05621e-185	TRUE
12	embryonic brain	0	TRUE
13	embryonic brain	0	TRUE
14	embryonic midgut	3.64086e-260	TRUE
15	embryonic dorsal epidermis	2.67255e-122	TRUE
16	embryonic midgut	2.31314e-263	TRUE
17	amnioserosa	1.40678e-52	TRUE
18	pharyngeal muscle	5.91787e-149	TRUE
19	crystal cell	1.60556e-65	TRUE
20	embryonic brain	0	TRUE
21	pharyngeal muscle	2.98278e-193	TRUE
22	embryonic brain	2.47372e-55	TRUE
23	pharyngeal muscle	9.63921e-218	TRUE
24	embryonic midgut	1.59732e-257	TRUE
25	embryonic dorsal epidermis	3.79781e-108	TRUE
26	embryonic midgut	2.72688e-255	TRUE
27	embryonic dorsal epidermis	4.39108e-125	TRUE
28	embryonic brain	7.34804e-45	TRUE
29	embryonic midgut	9.67706e-223	TRUE
30	embryonic salivary gland	1.10136e-50	TRUE
31	embryonic brain	1.20848e-67	TRUE
32	pharyngeal muscle	1.90844e-192	TRUE
33	embryonic brain	3.49926e-67	TRUE

### Sheet: hrs_16_22_Annotation
hrs_16_22 - Integrated - Developmental Ontogeny Annotation
cluster	term	corrected.pval	significant
0	embryonic brain	2.1552e-251	TRUE
1	embryonic brain	0	TRUE
2	embryonic brain	1.0776e-302	TRUE
3	embryonic midgut	3.4156e-69	TRUE
4	pharyngeal muscle	7.40259e-69	TRUE
5	embryonic brain	1.29149449737281e-310	TRUE
6	pharyngeal muscle	4.39349e-137	TRUE
7	embryonic brain	8.8467e-65	TRUE
8	embryonic brain	0	TRUE
9	embryonic midgut	1.38151e-54	TRUE
10	embryonic midgut	4.84439e-31	TRUE
11	embryonic midgut	5.76495e-194	TRUE
12	embryonic midgut	7.21507e-241	TRUE
13	embryonic brain	7.5771e-271	TRUE
14	embryonic brain	4.42206e-267	TRUE
15	embryonic dorsal epidermis	3.6961e-103	TRUE
16	pharyngeal muscle	1.56484e-189	TRUE
17	embryonic brain	1.83703e-245	TRUE
18	embryonic midgut	3.58836e-208	TRUE
19	pharyngeal muscle	6.52792e-57	TRUE
20	embryonic dorsal epidermis	3.03914e-139	TRUE
21	embryonic brain	5.75812e-164	TRUE
22	embryonic midgut	3.34446e-169	TRUE
23	embryonic brain	3.02874e-139	TRUE
24	embryonic dorsal epidermis	5.61463e-71	TRUE
25	embryonic brain	3.79475e-291	TRUE
26	amnioserosa	1.60372e-57	TRUE
27	crystal cell	3.24635e-34	TRUE
28	embryonic brain	5.5206e-137	TRUE
29	embryonic midgut	4.58708e-199	TRUE
30	embryonic midgut	2.60898e-221	TRUE
31	embryonic brain	2.60355e-173	TRUE
32	embryonic midgut	3.41602e-135	TRUE
33	pharyngeal muscle	1.41938e-133	TRUE
34	embryonic salivary gland	1.36504e-23	TRUE
35	pharyngeal muscle	4.51456e-44	TRUE
36	embryonic dorsal epidermis	4.25446e-45	TRUE
37	embryonic brain	1.79258e-46	TRUE
38	embryonic brain	5.94715e-69	TRUE
