## Supplementary material for "Evolutionarily conserved transcriptional regulators control monoaminergic neuron development": Table S2.

### Sheet: Sheet1
METABOLITE
Glycine
GABA
Serine
Histamine
Phenylethylamine
Tryptamine
Tyramine
Acetylcholine
Glutamic Acid
Octopamine
Dopamine
Norepinephrine
Phenylalanine
Serotonin
Tyrosine
Epinephrine
L-DOPA
Acetylcarnitine
Tryptophan
